# Topological incongruence between Median-Joining Networks and Bayesian inference phylogenies

**DOI:** 10.1101/2022.10.01.510440

**Authors:** Sungsik Kong, Santiago J. Sánchez-Pacheco, Robert W. Murphy

## Abstract

Inferring phylogenies among intraspecific individuals often yields unresolved relationships (i.e., polytomies). Consequently, methods that compute distance-based abstract networks, like Median-Joining Networks (MJNs), are thought to be more appropriate tools for reconstructing such relationships than traditional trees. MJNs visualize all routes of relationships in the form of cycles, if needed, when traditional approaches cannot resolve them. However, the MJN method is a distance-based phenetic approach that does not involve character transformations and makes no reference to ancestor–descendant relationships. Although philosophical and theoretical arguments challenging the implication that MJNs reflect phylogenetic signal in the traditional sense have been presented elsewhere, an empirical comparison with a character-based approach is needed given the increasing popularity of MJN analysis in evolutionary biology. Here, we use the conservative Approximately Unbiased (AU) test to compare 85 cases of branching patterns of cycle-free MJNs and Bayesian Inference (BI) phylogenies using datasets from 55 empirical studies. By rooting the MJN analyses to provide directionality, analyses find substantial disagreement between computed MJNs and posterior distributions on BI phylogenies. The branching patterns in MJNs and BI phylogenies show significantly different relationships in 37.6% of cases. Among the relationships that were not significantly different, 96.2% show different sets of relationships. Our results indicate that the two methods provide different measures of relatedness in a phylogenetic sense. Finally, our analyses also support previous observations of the statistical hypothesis testing by reconfirming the over-conservativeness of the Shimodaira–Hasegawa test versus the AU test.
