## Supplementary_Materials for "Topological incongruence between Median-Joining Networks and Bayesian inference phylogenies": Supplementary1.csv

Case number	Number of sequences	Sequence length (bp)	Data Type	Data Scale	Model	Obs. (Observed likelihood differences)	AU p-value for BI topology	AU p-value for MJN topology	SH p-value for BI topology	SH p-value for MJN topology	Significance	AU/SH Agree	Source	doi
1	54	771	Nuclear	Intraspecific	GTR+I	29.7	0.001	0.999	0.045	0.955	Significant	Y	Mladineo et al. (2013)	10.1371/journal.pone.0062011
2	31	246	Mitochondrial	Interspecific	F81+I	4.8	0.247	0.753	0.344	0.656	Not Significant	Y	Meng and Zhang (2013)	10.1016/j.ympev.2013.04.012
3	33	782	Nuclear	Interspecific	F81	0.5	0.209	0.791	0.36	0.64	Not Significant	Y	Meng and Zhang (2013)	10.1016/j.ympev.2013.04.012
4	19	356	Mitochondrial	Interspecific	GTR+G	0	0.59	0.41	0.586	0.414	Not Significant	Y	Zhou et al. (2011)	10.1007/s00436-011-2260-4
5	17	963	Mitochondrial	Intraspecific	GTR+G	2.7	0.035	0.965	0.16	0.84	Significant	N	Barancekova et al. (2012)	10.1007/s11284-012-0992-y
6	62	623	Mitochondrial	Intraspecific	GTR+G	2.5	0.071	0.929	0.228	0.772	Not Significant	Y	Duan et al. (2009)	10.1016/j.ympev.2009.03.034
7	36	315	Nuclear	Interspecific	GTR+I	0	0.488	0.512	0.491	0.509	Not Significant	Y	Duan et al. (2009)	10.1016/j.ympev.2009.03.034
8	47	955	Nuclear	Interspecific	HKY+G	0	0.505	0.495	0.501	0.499	Not Significant	Y	Duan et al. (2009)	10.1016/j.ympev.2009.03.034
9	19	357	Mitochondrial	Interspecific	HKY+I	4.1	0.073	0.927	0.13	0.87	Not Significant	Y	Zhou et al. (2011)	10.1007/s00436-011-2260-4
10	22	1228	Mitochondrial	Interspecific	HKY+I+G	3.2	0.072	0.928	0.12	0.88	Not Significant	Y	Zhou et al. (2011)	10.1007/s00436-011-2260-4
11	44	494	Nuclear	Interspecific	GTR+G	3	0.906	0.094	0.853	0.147	Not Significant	Y	Velasquez et al. (2013)	10.1111/bij.12113
12	90	1005	Mitochondrial	Intraspecific	GTR+I	0.8	0.107	0.893	0.166	0.834	Not Significant	Y	Pavlova et al. (2013)	10.1111/evo.12107
13	31	390	Mitochondrial	Interspecific	HKY+G	0	0.38	0.62	0.443	0.557	Not Significant	Y	Jin et al. (2014)	10.1016/j.ympev.2013.11.004
14	31	888	Nuclear	Intraspecific	GTR+G	15.7	0.017	0.983	0.104	0.896	Significant	N	Keskin et al. (2013)	10.3109/19401736.2013.770492
15	24	399	Mitochondrial	Interspecific	HKY+I	6.2	0.053	0.947	0.137	0.863	Not Significant	Y	Krebs et al. (2013)	10.1111/bij.12025
16	23	655	Mitochondrial	Interspecific	HKY+I	0	0	0	0	0	Not Significant	Y	Krebs et al. (2013)	10.1111/bij.12025
17	21	566	Mitochondrial	Intraspecific	GTR+I	3.1	0.952	0.048	0.866	0.134	Significant	N	Zinetti et al. (2013)	10.1371/journal.pone.0065746
18	67	243	Nuclear	Intraspecific	GTR+G	346.4	3e-0.7	1	0.003	0.997	Significant	Y	Dantas et al. (2012)	10.1590/S1415-47572012005000065
19	39	702	Nuclear	Interspecific	GTR+I+G	0	0.511	0.489	0.504	0.496	Not Significant	Y	Silva et al. (2012)	10.1111/j.1365-294X.2012.05557.x
20	65	605	Mitochondrial	Intraspecific	GTR	0	0.492	0.508	0.483	0.517	Not Significant	Y	Silva et al. (2012)	10.1111/j.1365-294X.2012.05557.x
21	65	748	Mitochondrial	Intraspecific	HKY	0	0	0	0	0	Not Significant	Y	Silva et al. (2012)	10.1111/j.1365-294X.2012.05557.x
22	82	1147	Mitochondrial	Intraspecific	HKY	2.6	0.064	0.936	0.227	0.772	Not Significant	Y	Badotti et al. (2014)	10.1111/1567-1364.12108
23	47	392	Nuclear	Interspecific	GTR+G	0	0.491	0.509	0.481	0.519	Not Significant	Y	Froufe et al. (2013)	10.1163/15685381-00002873
24	91	1117	Mitochondrial	Intraspecific	HKY+I	0.8	0.168	0.831	0.262	0.738	Not Significant	Y	Perktas and Quintero (2012)	10.1111/j.1095-8312.2012.02003.x
25	32	267	Nuclear	Interspecific	GTR+I	0	0.531	0.469	0.53	0.47	Not Significant	Y	Walker et al. (2013)	10.1016/j.vetpar.2012.08.002
26	37	568	Nuclear	Intraspecific	GTR+I+G	25	0.032	0.968	0.079	0.921	Significant	N	Tang et al. (2014)	10.1111/j.1463-6409.2011.00530.x
27	54	652	Nuclear	Intraspecific	HKY+G	22.2	0.016	0.984	0.094	0.906	Significant	N	Tang et al. (2014)	10.1111/j.1463-6409.2011.00530.x
28	17	771	Mitochondrial	Intraspecific	GTR+I	6.5	0.038	0.962	0.078	0.922	Significant	N	Tang et al. (2014)	10.1111/j.1463-6409.2011.00530.x
29	101	886	Mitochondrial	Intraspecific	HKY	0	0	0	0	0	Not Significant	Y	Zou et al. (2013)	10.1093/aob/mct241
30	108	517	Mitochondrial	Intraspecific	GTR	0	0.573	0.427	0.576	0.424	Not Significant	Y	Zou et al. (2013)	10.1093/aob/mct241
31	107	993	Mitochondrial	Intraspecific	HKY	0	0.573	0.427	0.572	0.428	Not Significant	Y	Zou et al. (2013)	10.1093/aob/mct241
32	105	1141	Mitochondrial	Intraspecific	HKY	0	0.541	0.459	0.542	0.458	Not Significant	Y	Zou et al. (2013)	10.1093/aob/mct241
33	16	541	Mitochondrial	Intraspecific	GTR+I	23.3	5.00E-05	1	0.016	0.984	Significant	Y	Fijarczyk et al. (2011)	10.1111/j.1365-294X.2011.05175.x
34	22	732	Mitochondrial	Interspecific	GTR+I	2	0.142	0.858	0.215	0.785	Not Significant	Y	Fijarczyk et al. (2011)	10.1111/j.1365-294X.2011.05175.x
35	22	872	Mitochondrial	Interspecific	HKY+I+G	3.2	0.072	0.928	0.124	0.876	Not Significant	Y	Zhou et al. (2011)	10.1007/s00436-011-2260-4
36	19	357	Mitochondrial	Interspecific	HKY+I	4	0.075	0.925	0.13	0.87	Not Significant	Y	Zhou et al. (2011)	10.1007/s00436-011-2260-4
37	7	566	Mitochondrial	Intraspecific	GTR+G	5.9	0.953	0.047	0.883	0.117	Significant	N	Kyriazi et al. (2013)	10.1111/jbi.12057
38	13	655	Mitochondrial	Intraspecific	GTR+G	5.9	0.04	0.961	0.147	0.853	Significant	N	Kyriazi et al. (2013)	10.1111/jbi.12057
39	53	1750	Mitochondrial	Intraspecific	GTR+I+G	0.3	0.497	0.502	0.455	0.545	Not Significant	Y	Fedorov et al. (2008)	10.1111/j.1365-294X.2007.03595.x
40	37	259	Nuclear	Interspecific	HKY	0	0.824	0.176	0.806	0.194	Not Significant	Y	Peters et al. (2007)	10.1111/j.1558-5646.2007.00149.x
41	41	332	Nuclear	Intraspecific	HKY+I+G	42.8	0.995	0.004	0.991	0.009	Significant	Y	Liu et al. (2013)	10.1007/s11033-013-2796-8
42	52	271	Mitochondrial	Intraspecific	GTR+I+G	4.3	0.857	0.143	0.825	0.175	Not Significant	Y	Cao et al. (2013)	10.1016/j.bse.2013.04.007
43	19	454	Mitochondrial	Intraspecific	HKY+I	0	0.959	0.034	0.957	0.043	Significant	Y	Chao et al. (2014)	10.1016/j.bse.2014.03.037
44	25	802	Mitochondrial	Intraspecific	GTR	7.3	0.968	0.032	0.916	0.084	Significant	N	Orozco-Terwengel et al. (2013)	10.1111/mec.12558
45	17	1140	Mitochondrial	Intraspecific	GTR	16.9	0.031	0.969	0.077	0.923	Significant	N	Orozco-Terwengel et al. (2013)	10.1111/mec.12558
46	204	771	Nuclear	Intraspecific	GTR+I	191.7	7.00E-05	1	0.049	0.951	Significant	Y	Gangloff et al. (2013)	10.1111/mec.12119
47	212	6490	Nuclear	Intraspecific	GTR+I	65.6	0.037	0.963	0.904	0.096	Significant	N	Gangloff et al. (2013)	10.1111/mec.12119
48	34	843	Nuclear	Intraspecific	HKY	0	1	6.00E-07	1	0	Significant	Y	Gangloff et al. (2013)	10.1111/mec.12119
49	33	339	Nuclear	Interspecific	GTR	0	0.659	0.341	0.648	0.352	Not Significant	Y	Cowart et al. (2013)	10.1111/mec.12379
50	39	1061	Nuclear	Interspecific	HKY+I	0	0.543	0.457	0.539	0.461	Not Significant	Y	Cowart et al. (2013)	10.1111/mec.12379
51	26	297	Mitochondrial	Intraspecific	HKY	20.2	1	3.00E-06	0.967	0.033	Significant	Y	Hawlitschek and Glaw (2013)	10.1111/zsc.12001
52	39	570	Nuclear	Interspecific	K80	0	0.843	0.157	0.85	0.15	Not Significant	Y	Jeratthitikul et al. (2012)	10.1016/j.ympev.2012.10.009
53	42	1486	Nuclear	Intraspecific	GTR+I+G	6.8	0.029	0.971	0.088	0.912	Significant	N	Mukai et al. (2009)	10.1007/s10228-009-0111-4
54	182	1234	Nuclear	Intraspecific	HKY	0	0.001	0.999	0.001	0.999	Significant	Y	Barry et al. (2013)	10.1093/mollus/eyt006
55	44	377	Nuclear	Interspecific	GTR+I	2.8	0.115	0.885	0.149	0.851	Not Significant	Y	Castelin et al. (2012)	10.1111/j.1365-294X.2012.05743.x
56	149	1320	Nuclear	Intraspecific	GTR+G	2.1	0.95	0.05	0.831	0.169	Significant	N	Lu et al. (2014)	10.1016/j.ympev.2014.01.008
57	21	570	Mitochondrial	Intraspecific	HKY+I+G	19.7	3.00E-04	1	0.005	0.995	Significant	Y	Mantelatto et al. (2014)	10.1016/j.dsr.2013.10.001
58	20	384	Mitochondrial	Interspecific	HKY+I	0	0.5	0.5	0.507	0.493	Not Significant	Y	Becquet et al. (2012)	10.1016/j.jembe.2012.07.008
59	12	1140	Mitochondrial	Interspecific	GTR+I	0	0.49	0.51	0.487	0.513	Not Significant	Y	Michaelides et al. (2013)	10.1007/s10530-012-0353-3
60	36	535	Nuclear	Interspecific	GTR+I	1.5	0.101	0.899	0.137	0.863	Not Significant	Y	Fulton et al. (2012)	10.1098/rspb.2011.2599
61	61	649	Nuclear	Intraspecific	HKY	802.2	9.00E-05	1	0.004	0.996	Significant	Y	Wang et al. (2013)	10.1111/jbi.12055
62	61	654	Nuclear	Intraspecific	GTR+G	382.1	3.00E-65	1	1.00E-04	1	Significant	Y	Wang et al. (2013)	10.1111/jbi.12055
63	87	1074	Mitochondrial	Intraspecific	GTR+I+G	0	0.49	0.51	0.487	0.513	Not Significant	Y	Previsic et al. (2014)	10.1086/674430
64	53	1002	Mitochondrial	Intraspecific	F81+I	0	0.745	0.255	0.777	0.223	Not Significant	Y	Wang et al. (2013)	10.1111/jbi.12055
65	26	428	Mitochondrial	Interspecific	HKY+I+G	1.4	0.085	0.915	0.152	0.848	Not Significant	Y	Cavallero et al. (2012)	10.1016/j.meegid.2012.02.017
66	12	269	Mitochondrial	Intraspecific	HKY	0	0.954	0.046	0.907	0.093	Significant	N	Ren et al. (2012)	10.1038/hdy.2011.123
67	144	559	Nuclear	Intraspecific	GTR+I	81.3	3.00E-11	1	0.028	0.972	Significant	Y	Wang et al. (2013)	10.1111/jbi.12055
68	27	493	Mitochondrial	Intraspecific	GTR+I+G	13.8	0.96	0.046,0.045,	0.954	0.055,0.055,0.042	Significant	N	Yu et al. (2012)	10.2108/zsj.29.518		*MJN topologies using multiple roots
69	34	420	Nuclear	Interspecific	GTR+I+G	1.4	0.562	0.438	0.569	0.431	Not Significant	Y	Yu et al. (2012)	10.2108/zsj.29.518
70	11	397	Mitochondrial	Interspecific	HKY+G	4.7	0.067	0.933	0.086	0.914	Not Significant	Y	Yao et al. (2013)	10.3109/19401736.2012.748040
71	54	523	Mitochondrial	Intraspecific	GTR+G	17.4	0.055	0.945	0.085	0.915	Not Significant	Y	Vandewege et al. (2012)	10.1670/09-220
72	30	834	Mitochondrial	Interspecific	GTR+I	0	0.517	0.483	0.504	0.496	Not Significant	Y	Ruiz et al. (2012)	10.1111/j.1365-2699.2012.02751.x
73	29	566	Mitochondrial	Interspecific	GTR+I	2	0.135	0.865	0.203	0.797	Not Significant	Y	Ruiz et al. (2012)	10.1111/j.1365-2699.2012.02751.x
74	100	1117	Mitochondrial	Intraspecific	GTR+G	0	0.71	0.29	0.708	0.292	Not Significant	Y	Ricanova et al. (2013)	10.1111/mec.12382
75	17	763	Mitochondrial	Interspecific	HKY+I	0	0	0	0	0	Not Significant	Y	Ren et al. (2012)	10.1038/hdy.2011.123
76	28	853	Nuclear	Intraspecific	GTR+I	13.2	0.023	0.977	0.093	0.907	Significant	N	Garcia-Merchan et al. (2012)	10.1016/j.ympev.2011.11.009
77	16	1140	Mitochondrial	Interspecific	GTR+I	2.5	0.099	0.901	0.211	0.789	Not Significant	Y	Ren et al. (2012)	10.1038/hdy.2011.123
78	32	849	Nuclear	Intraspecific	HKY+I	38.6	1.00E-43	1	0.004	0.996	Significant	Y	Pauperio et al. (2012)	10.1111/mec.12024
79	45	698	Nuclear	Intraspecific	HKY+I	48.4	3.00E-59	1	0.016	0.984	Significant	Y	Pauperio et al. (2012)	10.1111/mec.12024
80	41	601	Nuclear	Interspecific	HKY+I	7.5	0.112	0.888	0.167	0.833	Not Significant	Y	Barancekova et al. (2012)	10.1007/s11284-012-0992-y
81	24	842	Mitochondrial	Interspecific	GTR+G	0	0.411	0.589	0.448	0.552	Not Significant	Y	Bonvicino et al. (2013)	10.1590/S1984-46702013000200016
82	41	235	Nuclear	Interspecific	GTR+I	0	0.501	0.499	0.511	0.489	Not Significant	Y	Azevedo et al. (2012)	10.1016/j.vetmic.2012.03.030
83	12	1140	Mitochondrial	Interspecific	GTR	0	0.383	0.617	0.39	0.61	Not Significant	Y	Meng and Zhang (2011)	10.1016/j.bse.2011.07.015
84	71	352	Mitochondrial	Intraspecific	GTR+G	0	0.493	0.507	0.488	0.512	Not Significant	Y	Naro-Maciel et al. (2011)	10.1007/s00227-011-1710-y
85	90	703	Nuclear	Intraspecific	HKY+G	66.9	1	2.00E-06	0.999	0.001	Significant	Y	Myint et al. (2012)	10.1186/1939-8433-5-20
